# The Alternative Sigma Factor SigL Influences *Clostridioides difficile* Toxin Production, Sporulation, and Cell Surface Properties

**DOI:** 10.1101/2022.01.26.477884

**Authors:** Andrew E. Clark, Chelsea C. Adamson, Katelyn E. Carothers, Bryan Angelo P. Roxas, V.K. Viswanathan, Gayatri Vedantam

## Abstract

The alternative sigma factor SigL (Sigma-54) facilitates bacterial adaptation to the extracellular environment by modulating the expression of defined gene subsets. A homolog of the gene encoding SigL is conserved in the diarrheagenic pathogen *Clostridioides difficile*. To explore the contribution of SigL to *C. difficile* biology, we generated *sigL*-disruption mutants (*sigL::erm*) in strains belonging to two phylogenetically distinct lineages – the human-relevant Ribotype 027 (strain BI-1) and the veterinary-relevant Ribotype 078 (strain CDC1). Comparative proteomics analyses of mutants and isogenic parental strains revealed lineage-specific SigL regulons. Concomitantly, loss of SigL resulted in pleotropic and distinct phenotypic alterations in the two strains. Sporulation kinetics, biofilm formation, and cell surface-associated phenotypes were altered in CDC1 *sigL::erm* relative to the isogenic parent strain, but remained unchanged in BI-1 *sigL::erm*. In contrast, secreted toxin levels were significantly elevated only in the BI-1 *sigL::erm* mutant relative to its isogenic parent. We also engineered SigL overexpressing strains and observed enhanced biofilm formation in the CDC1 background, and reduced spore titers as well as dampened sporulation kinetics in both strains. Thus, we contend that SigL is a key, pleiotropic regulator that dynamically influences *C. difficile*’s virulence factor landscape, and thereby, its interactions with host tissues and co-resident microbes.

**Contribution to the Field:** Alternative sigma factors modulate bacterial gene expression in response to environmental and metabolic cues. *C. difficile* encodes multiple alternative sigma factors which mediate critical cellular processes. A Sigma-54 ortholog, SigL, is conserved across all sequenced strains, yet its function remains to be elucidated. We demonstrate that SigL dynamically influences *C. difficile* biology in fundamental, but distinct, ways in two strains representing two clinically-relevant *C. difficile* phylogenetic lineages (ribotypes). Loss of SigL results in changes in sporulation kinetics, biofilm formation, alterations in cell surface properties, and secreted toxin levels in a strain-specific manner. SigL overexpression, however, uniformly impedes sporulation. Thus, SigL plays a fundamental role in regulating the expression of *C. difficile* virulence factors and likely profoundly impacts pathogenesis in a strain-specific manner.
