## Supplemental Table 1 for "The Alternative Sigma Factor SigL Influences *Clostridioides difficile* Toxin Production, Sporulation, and Cell Surface Properties"

### Sheet: Sheet1
Operon (Soutorina et al)	C. difficile strain	Locus ID	Name	FIMO Score	FIMO q-value	Motif Sequence
CD0040-CD0043	630	CD630_00430	PTS system, galactitol-specific IIC component	21.0612	0.0156	TGGCATATAAGTTGCTAT
	BI-1	CDBI1_00230	PTS galactitol transporter subunit IIC	21.0612	0.0161	TGGCATATAAGTTGCTAT
	CDC1	CdifQCD-2_020200000197	PTS galactitol transporter subunit IIC	21.0612	0.0173	TGGCATATAAGTTGCTAT
CD0166-0165	630	CD630_01650	putative amino acid transporter	26.8878	0.000564	TGGCATAATAATTGCTTA
	BI-1	CDBI1_00900	amino acid permease	26.8878	0.000581	TGGCATAATAATTGCTTA
	CDC1	NOT IDENTIFIED
CD0284-0289	630	CD630_02880	PTS system, mannose/fructose/sorbose IIC component	22.4694	0.00831	TGGCACGGCAATTGCTTA
	BI-1	CDBI1_01540	PTS sugar transporter subunit IIC	22.4694	0.00886	TGGCACGGCAATTGCTTA
	CDC1	CdifQCD-2_020200001377	PTS sugar transporter subunit IIC	14.949	0.091	TGGCACGGCAATTGCTTG
CD0395/hadAIBC	630	CD630_03950	hadA Isocaprenoyl-CoA:2-hydroxyisocaproate CoA-transferase	24.6122	0.00263	TGGCACGATAAATGCTTA
	BI-1	CDBI1_01940	hadA isocaprenoyl-CoA:2-hydroxyisocaproate CoA-transferase	24.6122	0.0027	TGGCACGATAAATGCTTA
	CDC1	CdifQCD-2_020200001702	isocaprenoyl-CoA:2-hydroxyisocaproate CoA-transferase HadA	24.6122	0.00282	TGGCACGATAAATGCTTA
CD0442/ord	630	CD630_04420	ord 2,4-diaminopentanoate dehydrogenase	23.7755	0.00443	TGGCACGATTTATGCTTT
	BI-1	CDBI1_02050	dihydrodipicolinate reductase	23.7755	0.00456	TGGCACGATTTATGCTTT
	CDC1	CdifQCD-2_020200001897	dihydrodipicolinate reductase	23.7755	0.0047	TGGCACGATTTATGCTTT
CD0490-0494	630	CD630_04910	PTS system, mannose/fructose/sorbose IIA component	23.9796	0.00405	TGGCATGAAAGTTGCTTT
	BI-1	CDBI1_02310	PTS sugar transporter subunit IIA	23.9796	0.00417	TGGCATGAAAGTTGCTTT
	CDC1	CdifQCD-2_020200002267	PTS sugar transporter subunit IIA	23.9796	0.00438	TGGCATGAAAGTTGCTTT
CD0800/crt1	630	CD630_08000	crt1 3-hydroxybutyryl-CoA dehydratase (Crotonase)	24.8776	0.00219	TGGCATAGTACTTGCTAT
	BI-1	CDBI1_03855	enoyl-CoA hydratase/isomerase family protein	24.8776	0.00225	TGGCATAGTACTTGCTAT
	CDC1	CdifQCD-2_020200003912	3-hydroxybutyryl-CoA dehydratase	24.8776	0.00225	TGGCATAGTACTTGCTAT
CD0860-0863	630	CD630_08620	PTS system, lactose/cellobiose-family IIC membrane component	26.4388	0.000649	TGGCATAATACTTGCTTA
	BI-1	CDBI1_04155	PTS sugar transporter subunit IIC	26.4388	0.000668	TGGCATAATACTTGCTTA
	CDC1	CdifQCD-2_020200004254	PTS sugar transporter subunit IIC	26.4388	0.000738	TGGCATAATACTTGCTTA
CD1187-1189	630	CD630_11880	putative gamma-glutamyl-gamma-aminobutyrate hydrolase	21.551	0.0135	TGGCATACATATTGCTAA
	BI-1	CDBI1_05350	gamma-glutamyl-gamma-aminobutyrate hydrolase family protein	21.2755	0.0149	TGGCATATATATTGCTAA
	CDC1	CdifQCD-2_020200005740	gamma-glutamyl-gamma-aminobutyrate hydrolase family protein	20.2347	0.024	TGGCACATATATTGCTAA
CD1413/rhaT	630	CD630_14130	putative membrane protein	25.2653	0.00188	TGGCATAGTTTTTGCTTA
	BI-1	CDBI1_06545	EamA family transporter	25.5714	0.00163	TGGCATAATTTTTGCTTA
	CDC1	CdifQCD-2_020200006937	Permease of the drug/metabolite transporter (DMT) superfamily	24.5816	0.00282	TGGCATAAATTTTGCTTA
CD1555	630	CD630_15550	putative amino acid permease	26.0408	0.000964	TGGCATAATATATGCTTA
	BI-1	CDBI1_07300	amino acid permease	26.0408	0.000993	TGGCATAATATATGCTTA
	CDC1	CdifQCD-2_020200007722	amino acid permease	26.0408	0.00102	TGGCATAATATATGCTTA
CD1740-1741	630	CD630_17400	Glycine/sarcosine/betaine reductase complex,protein B, alpha and beta subunits	25.225	0.002	TGGCATAGAAAATGCTTT
	BI-1	CDBI1_08585	glycine/sarcosine/betaine reductase component B subunit	25.225	0.002	TGGCATAGAAAATGCTTT
	CDC1	CdifQCD-2_020200008649	beta-aspartyl-peptidase	23.714	0.005	TGGCATAGAAAATGCTTC
CD2091-2089	630	CD630_20890	putative metal-dependent hydrolase	22.8878	0.00698	TGGCATTATAATTGCTTC
	BI-1	CDBI1_10100	amidohydrolase	22.8878	0.00718	TGGCATTATAATTGCTTC
	CDC1	CdifQCD-2_020200010264	amidohydrolase	22.8878	0.00755	TGGCATTATAATTGCTTC
CD2279	630	CD630_22790	putative sugar-phosphate dehydrogenase	24.4898	0.00279	TGGCATGATAGTTGCTTA
	BI-1	CDBI1_11035	galactitol-1-phosphate 5-dehydrogenase	24.4898	0.00287	TGGCATGATAGTTGCTTA
	CDC1	CdifQCD-2_020200011334	galactitol-1-phosphate 5-dehydrogenase	24.4898	0.00287	TGGCATGATAGTTGCTTA
CD2283-2280	630	CD630_22830	Transcription antiterminator, PTS operon regulator	24.4898	0.00279	TGGCATGATAGTTGCTTA
	BI-1	CDBI1_11055	sigma 54-interacting transcriptional regulator	24.4898	0.00287	TGGCATGATAGTTGCTTA
	CDC1	CdifQCD-2_020200011354	PTS transporter subunit EIIA	24.4898	0.00287	TGGCATGATAGTTGCTTA
CD2327-2323	630	CD630_23230	putative sugar-phosphate dehydrogenase	22.7449	0.00713	TGGCACACAACATGCTTT
	BI-1	CDBI1_11220	zinc-binding dehydrogenase	22.3571	0.00906	TGGCACGCAACATGCTTT
	CDC1	CdifQCD-2_020200011534	zinc-binding dehydrogenase	22.7449	0.0079	TGGCACACAACATGCTTT
CD2382-iorAB-butK	630	CD630_23820	putative pyridoxal phosphate-dependent transferase	26.5816	0.000564	TGGCATAGTAATTGCTTA
	BI-1	CDBI1_11520	aspartate aminotransferase	26.5816	0.000581	TGGCATAGTAATTGCTTA
	CDC1	CdifQCD-2_020200011829	Biosynthetic Aromatic amino acid aminotransferase alpha (EC 2.6.1.57) @ Aspartate aminotransferase (EC 2.6.1.1)	26.8878	0.000685	TGGCATAATAATTGCTTA
CD2699-CD2697	630	CD630_26970	putative peptidase, M20D family	22.8878	0.00698	TGGCATAAGTTTTGCTTA
	BI-1	CDBI1_13130	amidohydrolase	22.8878	0.00718	TGGCATAAGTTTTGCTTA
	CDC1	NOT IDENTIFIED
CD2733-CD2734.1	630	CD630_27330	putative pyridoxal phosphate-dependent transferase	15.3673	0.0763	TGGCACGTTGTTTGCTTA
	BI-1	CDBI1_13315	pyridoxal phosphate-dependent aminotransferase	15.3673	0.0815	TGGCACGTTGTTTGCTTA
	CDC1	CdifQCD-2_020200013716	Cystathionine beta-lyase, Bsu PatB (EC 4.4.1.8)	15.3673	0.0763	TGGCACGTTGTTTGCTTA
CD2862-CD2860	630	CD630_28620	putative peptidase, M19 family	18.8265	0.0326	TGGCACATCAATTGCTAC
	BI-1	CDBI1_14005	membrane dipeptidase	19.8673	0.0243	TGGCATATCAATTGCTAC
	CDC1	CdifQCD-2_020200014401	diguanylate cyclase	21.3776	0.0155	TGGCATATCAATTGCTAT
CD2870/kdgT1	630	CD630_28700	kdgT1 2-keto-3-deoxygluconate permease 1	27.0612	0.000564	TGGCATAGTAATTGCTTT
	BI-1	CDBI1_14070	2-keto-3-deoxygluconate permease	27.0612	0.000581	TGGCATAGTAATTGCTTT
	CDC1	CdifQCD-2_020200014441	2-keto-3-deoxygluconate permease (KDG permease)	27.0612	0.000636	TGGCATAGTAATTGCTTT
CD3093	630	CD630_30930	putative gamma-glutamyl-gamma-aminobutyrate hydrolase	18.2755	0.0364	TGGTATGCTACTTGCTCT
	BI-1	CDBI1_14915	gamma-glutamyl-gamma-aminobutyrate hydrolase family protein	18.2755	0.0384	TGGTATGCTACTTGCTCT
	CDC1	CdifQCD-2_020200015326	Para-aminobenzoate synthase, amidotransferase component (EC 2.6.1.85)	18.2755	0.0403	TGGTATGCTACTTGCTCT
CD3094	630	CD630_30940	Transcriptional regulator, sigma-54-dependent	25.0102	0.00219	TGGCACAATTTTTGCTTT
	BI-1	CDBI1_14920	sigma 54-interacting transcriptional regulator	25.0102	0.00225	TGGCACAATTTTTGCTTT
	CDC1	CdifQCD-2_020200015331	putative sigma-54-dependent transcriptional regulator	14.9184	0.091	TGGCACATTTTTTGCTGT
CD3184/dpaL2	630	CD630_31840	dpaL1 Diaminopropionate ammonia-lyase	25.6327	0.00153	TGGCACGGTAATTGCTTT
	BI-1	CDBI1_15555	dpaL2 diaminopropionate ammonia-lyase	25.551	0.00163	TGGCATAGTAATTGCTTC
	CDC1	CdifQCD-2_020200015871	Threonine dehydratase (EC 4.3.1.19)	25.6837	0.00143	TGGCATGCTAATTGCTTT
CD3187	630	CD630_31870	tdcF putative regulatory endoribonuclease	24.3673	0.00297	TGGCACGTTAATTGCTTT
	BI-1	CDBI1_15570	RidA family protein	24.3673	0.00305	TGGCACGTTAATTGCTTT
	CDC1	CdifQCD-2_020200015881	Endoribonuclease L-PSP	25.4082	0.0017	TGGCATGTTAATTGCTTT
CD2085	630	CD630_20850	dpaL Diaminopropionate ammonia-lyase	24.9286	0.00219	TGGCATGTTAATTGCTTA
	BI-1	CDBI1_10080	dpaL diaminopropionate ammonia-lyase	24.9286	0.00225	TGGCATGTTAATTGCTTA
	CDC1	CdifQCD-2_020200010239	dpaL diaminopropionate ammonia-lyase	24.9286	0.00253	TGGCATGTTAATTGCTTA
CD3232/cdsB	630	CD630_32320	conserved hypothetical protein, UPF0597 family	21.3673	0.0142	TGGCATGTATTTTGCTAT
	BI-1	CDBI1_15830	serine dehydratase subunit alpha family protein	21.3673	0.0149	TGGCATGTATTTTGCTAT
	CDC1	CdifQCD-2_020200016146	serine dehydratase subunit alpha family protein	21.3673	0.0155	TGGCATGTATTTTGCTAT
CD3244/prdA	630	CD630_32440	prdA D-proline reductase proprotein prdA	23.898	0.00416	TGGCATAGGAATTGCTTA
	BI-1	CDBI1_15890	prdA proline reductase subunit proprotein	23.898	0.00428	TGGCATAGGAATTGCTTA
	CDC1	CdifQCD-2_020200016216	D-proline reductase, 45 kDa subunit (EC 1.21.4.1) / D-proline reductase, 23 kDa subunit (EC 1.21.4.1)	23.898	0.00445	TGGCATAGGAATTGCTTA
CD3247/prdC	630	CD630_32470	prdC putative electron transfer protein	26.0714	0.000964	TGGCATAGAAATTGCTTT
	BI-1	CDBI1_15900	prdC electron transfer protein	26.0714	0.000993	TGGCATAGAAATTGCTTT
	CDC1	CdifQCD-2_020200016241	electron transferring subunit of proline reductase	26.0714	0.00102	TGGCATAGAAATTGCTTT
CD3279-CD3275	630	CD630_32790	PTS system, mannose/fructose/sorbose IIB component	24.7551	0.0024	TGGCATACTTTTTGCTTT
	BI-1	CDBI1_16075	PTS sugar transporter subunit IIB	24.7551	0.00247	TGGCATACTTTTTGCTTT
	CDC1	CdifQCD-2_020200016401	PTS system, mannose-specific IIB component (EC 2.7.1.69)	24.7551	0.00273	TGGCATACTTTTTGCTTT
Not Identified	630	CD630_34780	conserved hypothetical protein	22.9184	0.00698	TGGCATGTTAGTTGCTTA
	BI-1	CDBI1_17010	EF2563 family selenium-dependent molybdenum hydroxylase system protein	22.9184	0.00718	TGGCATGTTAGTTGCTTA
	CDC1	CdifQCD-2_020200017431	Xanthine and CO dehydrogenases maturation factor, XdhC/CoxF family	22.9184	0.00755	TGGCATGTTAGTTGCTTA
